# The Need for Transfer Learning in CRISPR-Cas Off-Target Scoring

**DOI:** 10.1101/2021.08.28.457846

**Authors:** Pavan K. Kota, Yidan Pan, Hoang-Anh Vu, Mingming Cao, Richard G. Baraniuk, Gang Bao

**Author notes:** These authors contributed equally to the paper (Pavan K. Kota, Yidan Pan).

## Abstract

**Motivation:** The scalable design of safe guide RNA sequences for CRISPR gene editing depends on the computational “scoring” of DNA locations that may be edited. As there is no widely accepted benchmark dataset to compare scoring models, we present a curated “TrueOT” dataset that contains thoroughly validated datapoints to best reflect the properties of *in vivo* editing. Many existing models are trained on data from high throughput assays. We hypothesize that such models may suboptimally transfer to the low throughput data in TrueOT due to fundamental biological differences between proxy assays and *in vivo* behavior. We developed new Siamese convolutional neural networks, trained them on a proxy dataset, and compared their performance against existing models on TrueOT.

**Results:** Our simplest model with a single convolutional and pooling layer surprisingly exhibits state-of-the-art performance on TrueOT. Adding subsequent layers improved performance on a proxy dataset while compromising performance on TrueOT. We demonstrate improved generalization on TrueOT with a Siamese model of higher complexity when we apply transfer learning techniques. These results suggest an urgent need for the CRISPR community to agree upon a benchmark dataset such as TrueOT and highlight that various sources of CRISPR data cannot be assumed to be equivalent.

**Availability and Implementation:** Our code base and datasets are available on GitHub at github.com/baolab-rice/CRISPR_OT_scoring.
