## Supplemental Table S1 for "The Need for Transfer Learning in CRISPR-Cas Off-Target Scoring"

### Sheet: Dataset
Supplementary Table S1: Detailed information of studies included in TrueOT dataset, including PUBMED ID, the detection method of targets, cell type, number of evaluated targets and true targets, and the summary of off-target profile assessment design.
Dataset	PUBMED ID	Detection of True Targets	Cell Type	#True Targets/#Total checked targets	Off-target effect assessment
2013_Fu	23792628	OT amplicon T7EI	U2OS-EGFPs	24/291	The authors screened all potential OT sites with up to 2 mismatches and a subset of OT sites with 3-6 mismatches in the 5' half. Both Cas9 and gRNAs were delivered through plasmid transfection. OTs that had no optimized primers were removed.
2014_Cho	24253446	OT amplicon NGS (Indel rate >0.1%)	K562	10/106	The authors screened potential OT sites with up to 3 mismatches. Cas9 was delivered through plasmid transfection, and in vitro transcribed crRNAs and tracrRNAs were delivered 1 day after Cas9 transfection.
2015_Kim	25664545	OT amplicon NGS (Indel rate >0.1%)	HAP1	11/138	The authors screened OT sites at common sites identified in the two independent digenome-seqs, and OT sites with up to 3 mismatches identified by Cas-Offinder. Both Cas9 and gRNAs were delivered through plasmid transfection.
2015_Wang	25599175	OT amplicon NGS (Indel rate >0.1%)	HEK293T	10/51	The authors screened a subset of OT sites with up to 4 mismatches identified by Bioconductor package "Biostrings". Cas9 and gRNAs were delivered in the same plasmid through transfection.
2016_Kim	26786045	OT amplicon NGS (Indel rate >0.1%)	HeLa and HEK293T	117/256	The authors screened OT sites that were commonly captured by using Digenome-seq and GUIDE-seq. Both Cas9 and gRNAs were delivered through plasmid transfection.
2019_Gomez_Ospina	31492863	OT amplicon NGS (Indel rate >0.1%)	CD34+ HSPC	5/67	The authors screened OT sites with up to 3 mismatches, or up to 2 bases mismatches and 1 base DNA- or RNA-bulge identified by COSMID. Cas9 and chemically modified gRNAs were delivered as RNP complexes.
2019_Park	31147717	OT amplicon NGS (Indel rate >0.1%)	PB CD34+ HSPC	9/57	The authors screened OT sites with up to 3 mismatches, or up to 2 bases mismatches and 1 base DNA- or RNA-bulge identified by COSMID. Cas9 and chemically modified gRNAs were delivered as RNP complexes.
2019_Pavel-Dinu	30967552	OT amplicon NGS (Indel rate >0.1%)	mPB CD34+ HSPC	1/122	The authors screened OT sites with 3 bases mismatches identified by COSMID. Cas9 and gRNAs were delivered as RNP complexes. OTs that had significant editing efficiency in mocks (>0.1%) were removed from our analysis.
2020_Lazzarotto	32541958	OT amplicon NGS (Indel rate >0.1%)	Human primary CD4+/CD8+ T cells	79/646	The authors screened OT sites nominated by GUIDE-seq using the same gRNA measured in Human primary CD4+/CD8+ T cells. Cas9 and chemically modified gRNAs were delivered as RNP complexes. 6 samples were co-delivered with end-protected dsODNs to stay consistent with experimental settings in GUIDE-seq.
2020_Shapiro	32478125	OT amplicon NGS (Indel rate >0.1%)	CD34+ HSPC	14/122	The authors screened OT sites that were nominated by GUIDE-seq using the same gRNA measured in HEK293-Cas9 cells. Cas9 and chemically modified gRNAs were delivered as RNP complexes.
2020_Vaidyanathan	31839569	OT amplicon NGS (Indel rate >0.1%)	UABC	1/47	The authors screened OT sites with 3 bases mismatches identified by COSMID. Cas9 and chemically modified gRNAs were delivered as RNP complexes.
