## Supplemental Table S3 for "The Need for Transfer Learning in CRISPR-Cas Off-Target Scoring"

### Sheet: Sheet1
Supplementary Table S3: Dataset details
			Bulge Datapoints		2Other Datapoints
Dataset	n	1unique gRNAs	Positive	Negative	Positive	Negative	Purpose
Proxy Dataset	3481	26	54	99	205	3123	Development of Siamese networks (all except for S1C_Hybrid_TL)
*Proxy TrainCV	2764	21	51	95	181	2437	Training set of Siamese networks (3-fold cross-validation ensemble)
*Proxy Validation	717	5	3	4	24	686	Validation set: Hyperparameter selection for Siamese networks
**TrueOT	1806	35	10	217	240	1339	Test set: Table S2 with unique triplets of gRNA-target-label
TrueOT_{Cropit, Hsu, CCTOP, MIT, CFD}	1579	35	0	0	240	1339	Pairwise Model Comparisons
TrueOT_COSMID	1784	35	10	195	240	1339
TrueOT_CNN_std	1044	18	0	0	136	908
TrueOT_elevation	1116	26	0	0	118	998
TrueOT_predictCRISPR	857	12	0	0	92	765
TrueOT_CRISTA	1252	25	10	176	116	950
TrueOT_CRISPR-NET	1078	15	10	172	92	804
TrueOT_CRISPRoff	1481	35	0	0	239	1242
*Numbers as used in the split of Proxy Dataset used in hyperparameter selection of Siamese networks. Other splits of the Proxy Dataset were used in evaluation of Table 1 (main text)
**The numbers in this table refer to the subset of Table S2 with unique gRNA-target-label triplets. Table S4 is our published version of TrueOT which includes all 1903 datapoints that passed our inclusion criteria from all studies. Table S2 has some duplicates of gRNA-target-label triplets and some ambiguously labeled gRNA-target pairs.
1Uniqueness of gRNA is based on ignoring PAM sequence
2Non-bulge datapoints. We do not call these 'mismatch' datapoints because this distinction is alignment-dependent which can vary between studies. Instead, we determine bulge datapoints to be those meeting one of the following conditions: (1) the original study's alignment noted a bulge either by a label or a '-' in either the gRNA or target sequence; or (2) the target sequence length is not equal…
