## Supplemental Table S4 for "The Need for Transfer Learning in CRISPR-Cas Off-Target Scoring"

### Sheet: Sheet1
Supplementary Table S4: Summary of datasets utilized in ML-based off-target scoring model development, supporting the pairwise comparison section. Detailed information of each dataset is listed, including the name of the study, the name of the experimental assay, and if the assay directly measured editing efficiency through indel frequency. Note that all overlap information used in our pairwise c…
		Assay_name	Editing efficiency measurement or approximation	Dataset included (or partially included) in training set?
				elevation*	predictCRISPR	CRISTA	CNN_std	CRISPR-NET**
	2015_Slaymaker	BLESS	In-vitro DSB			Y
	2017_Tsai	CIRCLE-seq	In-vitro DSB		Y			Y
	2018_Cameron	SITE-seq	In-vitro DSB					Y
	2015_Tsai	GUIDE-seq	in-vivo tag intergration	Y	Y	Y	Independent testing set	Y
	2016_Kleinstiver	GUIDE-seq	in-vivo tag intergration	Independent testing set		Y		Independent testing set
	2018_Listgarten	GUIDE-seq	in-vivo tag intergration	Independent testing set				Independent testing set
	2016_Doench	CFD	In-vivo gene knockout	Y				Y
2015_Haeussler (collection of 7 studies)	2013_Hsu	Targeted sequencing	in-vivo indels		Y		Y(GUIDE-seq data excluded)	Y
	2014_Cho	Targeted sequencing	in-vivo indels		Y		Y(GUIDE-seq data excluded)	Y
	2015_Frock	HTGTS	in-vivo indels		Y	Y	Y(GUIDE-seq data excluded)	Y
	2015_Kim	DIGENOME-seq	In-vitro DSB		Y		Y(GUIDE-seq data excluded)	Y
	2015_Wang	Lentiviral Integration + Targeted sequencing	in-vivo indels		Y		Y(GUIDE-seq data excluded)	Y
	2015_Ran	BLESS	In-vitro DSB		Y	Y	Y(GUIDE-seq data excluded)	Y
	2016_Kim	DIGENOME-seq2	In-vitro DSB		Y		Y(GUIDE-seq data excluded)	Y
* The collection in 2015_Haeussler (GUIDE-seq data excluded) were used as training set in development, but not for the deployed version
**CRISPR-Net model was first trained on 2017_Tsai and tested on 2018_Listgarten. The deployed model was trained by the "optimal combination" as shown in the table.
